# Mutant FUS perturbs m^6^A regulation by repressing ALKBH5, while restoring m^6^A levels alleviates ALS pathology *in vivo*

**DOI:** 10.1101/2025.11.26.690809

**Authors:** Gaia Di Timoteo, Adriano Setti, Francesca Margarita, Angelo D’Angelo, Andrea Giuliani, Martina C. Biagi, Michela Di Salvio, Tiziana Santini, Gianluca Cestra, Irene Bozzoni

## Abstract

Amyotrophic lateral sclerosis (ALS) is a neurodegenerative disorder marked by the progressive loss of motor neurons, where aberrant stress granule (SG) dynamics has emerged as a hallmark, especially in cases involving mutations in RNA-binding proteins such as FUS and TDP-43. We previously showed that m^6^A RNA modification is elevated in FUS-associated ALS and that restoring its physiological levels through METTL3 inhibition is sufficient to rescue the aberrant stress granule phenotypes in different human cellular models. Importantly, here we show that reducing m^6^A levels ameliorates locomotor defects and neuromuscular junction (NMJ) abnormalities in *Drosophila melanogaster* models of ALS expressing the human FUS^P525L^ mutant. Moreover, we demonstrate that the increase in m^6^A is attributable to reduced expression of the m^6^A eraser ALKBH5, resulting from impaired translation caused by direct FUS binding to its transcript. We further show that ALKBH5 downregulation contributes to RNA and protein alterations observed in FUS-associated ALS, driving the abnormal SG dynamics characteristic of the disease. This study supports the hypothesis that restoring correct m^6^A levels could serve as a potential therapeutic strategy for ALS.
