## Supplementary material for "Mutant FUS perturbs m^6^A regulation by repressing ALKBH5, while restoring m^6^A levels alleviates ALS pathology *in vivo*": Table S1

### Sheet: DNA oligonucleotides
Primer name	Sequence	Supplier
METTL3_dro_fw	AAGGAACTCGTTGAGGCTGA	Bio-Fab Research
METTL3_dro_rev	CACCTGTGTGGAGACAATGG	Bio-Fab Research
GIOTTO_dro_fw	GTGCACATCGACATTGCCAACGAT	Bio-Fab Research
GIOTTO_dro_rev	TTGCAGGCCGAACCATTTGAACTC	Bio-Fab Research
ALKBH5_dro_fw	TGACTGCGAGGTGTCTCCAA	Bio-Fab Research
ALKBH5_dro_rev	CACTCCTCCGTGAGTCCATTG	Bio-Fab Research
RP49_dro_fw	CCGCTTCAAGGGACAGTATC	Bio-Fab Research
RP49_dro_rev	ATCTCGCCGCAGTAAACGC	Bio-Fab Research
ALKBH5_fw	TGCAAGTTCCAGTTCAAGCC	Bio-Fab Research
ALKBH5_rev	CTTGATGTCCTGAGGCCGTA	Bio-Fab Research
FUS_fw	CGG ACA GCA GAG TTA CAG	Bio-Fab Research
FUS_rev	GAT TGG GAG CTC TGG CTA CT	Bio-Fab Research
GAPDH_fw	CACCATCTTCCAGGAGTGAG	Bio-Fab Research
GAPDH_rev	CCTTCTCCATGGTGGTGAAGAC	Bio-Fab Research
ATP5O_fw	ACTCGGGTTTGACCTACAGC	Bio-Fab Research
ATP5O_rev	GGTACTGAAGCATCGCACCT	Bio-Fab Research
YTHDC1_fw	CCTACGCCAGATGGTTCTGAG	Bio-Fab Research
YTHDC1_rev	CATTCTCAGTGTTGTTCCCTTGC	Bio-Fab Research
YTHDF1_fw	CGACGACTTTGCTCACTACG	Bio-Fab Research
YTHDF1_rev	GACGACACACTGGAGCTGAC	Bio-Fab Research
YTHDF2_fw	GAACCTTACTTGAGTCCACAG	Bio-Fab Research
YTHDF2_rev	GTAGGGCATGGCTGTGTCAC	Bio-Fab Research
YTHDF3_fw	CATGCCTAGTTACTATGCTCC	Bio-Fab Research
YTHDF3_rev	TCCTAATGCCCCAGGTTGAC	Bio-Fab Research
WTAP_fw	TGCGACTAGCAACCAAGGAA	Bio-Fab Research
WTAP_rev	ATCTCAGTTGGGCAACGCTC	Bio-Fab Research
METTL16_fw	ACAGTTCCCTTGAGACTCAAC	Bio-Fab Research
METTL16_rev	GGAATTACCAGCCATTCAAGG	Bio-Fab Research
MAT2A_fw	CCACCCAGATAAGATTTGTGACC	Bio-Fab Research
MAT2A_rev	GATGTAATTTCCCCAGCAAGAAG	Bio-Fab Research
ACSL3_fw	CACTGTTGATGGAAAGCCAC	Bio-Fab Research
ACSL3_rev	GCAATATCTGAGGGCAATGG	Bio-Fab Research
HSPA1L_fw	GGA CGT TTC CAA ACT GAA GC	Bio-Fab Research
HSPA1L_rev	ACA CCC CCA CAC AGG AGT AG	Bio-Fab Research
CAPN2_fw	CCC CAG TTT ATC ATT GGA GG	Bio-Fab Research
CAPN2_rev	GAA GCT CTG GTT TAG GGG GA	Bio-Fab Research
HSP70_fw	GCT GCT GCG ACA GTC CAC TA	Bio-Fab Research
HSP70_rev	CTG GAT CCG CGA GAA GAG CT	Bio-Fab Research
PPM1E_fw	GAA AGC CTG GAC CTG TGC CT	Bio-Fab Research
PPM1E_rev	AGT CCC TTC TGT GCC ATC CG	Bio-Fab Research
VGF_fw	CCT CTC GCG TCG TGA CAC CA	Bio-Fab Research
VGF_rev	GAG CTG AGA GGA GGA GGC TG	Bio-Fab Research
DYNTL3_fw	GTT GGC TTC AAT GCT GAG GA	Bio-Fab Research
DYNTL3_rev	GTT CCA CTA TGC TTG CAG TC	Bio-Fab Research
TPPP3_fw	GAC GGA AAG TCC GTG ACA GG	Bio-Fab Research
TPPP3_rev	TCC CCT TGA ATC TCT TGG TC	Bio-Fab Research
KIF5C_fw	CCC TGA GGA AGT CAT GGA TG	Bio-Fab Research
KIF5C_rev	CGC TCC CAG CCA AAT CAA CC	Bio-Fab Research
CRABP1_fw	GTT TAG CCA CTT GGG AGA ATG	Bio-Fab Research
CRABP1_rev	TGG TGC AGA CCA CGT CAT CG	Bio-Fab Research
DNM1_fw	CAC CGT TAG ACA GTG CAC CA	Bio-Fab Research
DNM1_rev	GCT CGA TAT CGA TGA GAA GC	Bio-Fab Research
CIRBP_fw	CAT TGA CGA CGC TAA GGA TG	Bio-Fab Research
CIRBP_rev	ATC GGT TGT CTG ACG ACT TG	Bio-Fab Research
ASAP1_fw	CTG GCT TTC AAC CAA CTT GG	Bio-Fab Research
ASAP1_rev	GTT TCC TAC ATT CTT GGCCAG	Bio-Fab Research
MTMR9_fw	GCA TTG TCT ACT CTG GAC TC	Bio-Fab Research
MTMR9_rev	GCT TAG CCT CCA TTC ACT GG	Bio-Fab Research
COMT_fw	TGG ATT TCG CTG GCG TGA AG	Bio-Fab Research
COMT_rev	CTC CAA GAG AAG CGT GTC CG	Bio-Fab Research
EZR_fw	GGG ACT ACA ACA AAG AAG TGC	Bio-Fab Research
EZR_rev	TCC CTG GTA AGT TTG TGC TGG	Bio-Fab Research
GIT1_fw	ACA CCC ATT GAC TAT GCC AG	Bio-Fab Research
GIT1_rev	CTG TGG GAT GAT GTA ATG CC	Bio-Fab Research

### Sheet: siRNAs
siRNA name	Sequence	Supplier	Catalog No.
Control siRNA
si-ALKBH5
hs.Ri.ACSL3.13.1	GACCAACAUCAUUACUAGUAAAGAA
hs.Ri.HSPA1L.13.5	GAGGAAAUCUCUUCGAUGGUAUUGA
hs.Ri.PPM1E.13.2	GUUCAGUCAUCAUUGCCUGAAUGGA
hs.Ri.DYNLT3.13.2	GGGAUACCACAUCUGAUGGAACCTG
hs.Ri.TPPP3.13.1	CCAAUGUGGGCGUCACUAAAGCAAA
hs.Ri.CRABP1.13.3	GGGGAUCAGUUCUACAUCAAGACAT
hs.Ri.DNM1.13.3	AUCGAGCUGGCUUACAUGAACACCA
hs.Ri.EZR.13.4	GGAAUCCUUAGCGAUGAGAUCUACT
